# Titin cleavage impairs cardiac mechanical connectivity to drive diastolic failure and fibrosis

**DOI:** 10.1101/2025.04.21.649485

**Authors:** Johanna K. Freundt, Paulina Hartmann, Christine M. Loescher, Andreas Unger, Franziska Koser, Annika J. Klotz, Lydia Wachsmuth, Susanne Hille, Michaela M. Door, Anne Helfen, Richard Holtmeier, Cornelius Faber, Jonathan A. Kirk, Verena Hoerr, Oliver J. Müller, Wolfgang A. Linke

## Abstract

Titin, the largest human protein, serves as the elastic backbone of sarcomeres in muscle cells and imparts passive stiffness to cardiomyocytes. While proteolytic cleavage of elastic titin has been linked to cardiovascular disease, the isolated effects of titin stiffness loss in the living heart remain poorly understood. Here, we developed a knock-in mouse model allowing for the selective cleavage of cardiac titin springs in vivo. Using a time-resolved approach combining MRI, echocardiography, immunofluorescence, and molecular profiling, we demonstrate that titin cleavage does not dilate the heart but induces concentric remodeling, impaired diastolic function, and low-output heart failure. Mechanistically, compromised titin-based restoring forces trigger internal mechanical imbalance and dysconnectivity, which activate fibroblasts and promote extracellular matrix remodeling, revealing titin’s essential role in maintaining cardiac mechanical homeostasis.
