## Supplementary material for "Titin cleavage impairs cardiac mechanical connectivity to drive diastolic failure and fibrosis": The zipped file contains five Excel tables with the raw data and results of statistical tests for each main figure.: DataS1_Fig1.xlsx

### Sheet: Fig. 1G
Cleaved titin (%)	Hom -TEV	Hom TEV D4	Hom TEV D5	Hom TEV D6	Hom TEV D10	Hom TEV D13	Hom GFP D6	Hom GFP D13		Mean and Error SEM
	1.111	10.665	20.263	42.61	45.655	61.667	-0.984	-0.258		log(agonist) vs. response -- Variable slope (four parameters)
	-1.945	10.545	18.365	41.428	59.946	52.289	0.066	-1.146
	5.62	9.199	19.341	35.094	73.269	65.049	-1.438	6.197
	1.758	17.614	25.649	40.801	65.203	66.069	-0.557	2.16
	0.219	14.959	21.438	45.623	61.293	49.087	0.632	-1.552
	-3.542	12.267	25.686	39.859	40.125	62.048	2.279	0.176
	-3.221			37.063	66.025	61.705		-2.346
				41.044	72.681	66.931		-4.445
				33.576		62.41		-0.095
				27.168		58.586		0.599
				29.8765		52.296		2.857
				43.5055		60.098		-1.842
				42.3533		47.248		-1.543
				37.4682		55.392		-0.465
				45.747		46.061		-0.063
				43.1423		48.782		3.384
				42.3169		67.158		-1.025
				41.0124		66.127		6.717
				38.8604		42.6669		2.579
				33.425		46.0929		-3.253
				38.461		45.1118		-2.577
				35.987		45.6408		-0.251
				49.783		52.2743		0.522
						48.9805		-3.425
						41.893		-2.12
						43.5433		-1.335
						52.2457		-2.695
						55.4123
						55.9832
						62.8936
						42.0779
						45.151
						56.3901
						62.4772
						62.4772
						68.6411
						65.6514
						39.6683
						46.9449
						49.8699
						37.3857
						44.0099
						50.4627
						36.9455
						27.7725
						39.7346
						32.8589
						41.617
						51.7532
						54.2125
						41.268
						37.0877
						47.1187
						79.6171
						78.108
						73.4773
						76.9949
						72.8736
						78.4063
						77.9267
						30.6551
						30.952
						66.1581
						71.8573
						64.978
						60.5711

### Sheet: Fig. 1H
	FLT:MyHC ratio			Int+Clv T:M ratio
	GFP	TEV		GFP	TEV
	0.0884	0.0972		0.0967	0.2833
	0.1114	0.0977		0.1184	0.2094
	0.2221	0.0291		0.2321	0.0872
	0.1149	0.0484		0.1211	0.1812
	0.1361	0.1202		0.1441	0.3538
	0.1354	0.0999		0.1402	0.2461
	0.1933	0.103		0.2015	0.2154
	0.1808	0.1245		0.1886	0.3783
		0.163			0.2412
		0.0924			0.1733
Test for normal distribution
Shapiro-Wilk test	GFP	TEV		Shapiro-Wilk test	GFP	TEV
W	0.9402	0.9299		W	0.9353	0.966
P value	0.6126	0.4472		P value	0.5656	0.851
Passed normality test (alpha=0.05)?	Yes	Yes		Passed normality test (alpha=0.05)?	Yes	Yes
P value summary	ns	ns		P value summary	ns	ns
Number of values	8	10		Number of values	8	10
Statistical significance
Table Analyzed				Table Analyzed
Column D	TEV			Column D	TEV
vs.	vs.			vs.	vs.
Column C	GFP			Column C	GFP
Unpaired t test				Unpaired t test
P value	0.0213377			P value	0.0289
P value summary	*			P value summary	*
Significantly different (P < 0.05)?	Yes			Significantly different (P < 0.05)?	Yes
One- or two-tailed P value?	Two-tailed			One- or two-tailed P value?	Two-tailed
t, df	t=2.552, df=16			t, df	t=2.400, df=16
How big is the difference?				How big is the difference?
Mean of column GFP	0.1478			Mean of column GFP	0.1553
Mean of column TEV	0.09754			Mean of column TEV	0.2369
Difference between means (D - C) ± SEM	-0.05026 ± 0.01970			Difference between means (TEV - GFP) ± SEM	0.08158 ± 0.03399
95% confidence interval	-0.09202 to -0.008502			95% confidence interval	0.009529 to 0.1536
R squared (eta squared)	0.2892			R squared (eta squared)	0.2647
F test to compare variances				F test to compare variances
F, DFn, Dfd	1.511, 7, 9			F, DFn, Dfd	3.355, 9, 7
P value	0.552484			P value	0.1246
P value summary	ns			P value summary	ns
Significantly different (P < 0.05)?	No			Significantly different (P < 0.05)?	No
Data analyzed				Data analyzed
Sample size, column GFP	8			Sample size, column GFP	8
Sample size, column TEV	10			Sample size, column TEV	10

### Sheet: Fig. 1K
cTEV pos. sarcs (%)	GFP	6	13
	0.757886	88.3756	36.8189
	0.380252	78.3532	38.9123
	0.351494	49.0044	61.6251
	0.716759	19.2445	52.9986
	0.613758	10.7772	54.2648
	0.737356	39.0905	55.479
	1.12022	13.9186	55.7892
	0.546551	30.0048	63.5599
	0.140078	42.3606	61.8974
	0.623905	27.2457	52.3517
	0.0743731	40.843	78.3851
	0.196647	26.8903	60.0832
	0.243698	40.3123	60.4406
	0.07996	35.837	38.1406
	0.246453	26.1807	51.8999
	0.337482	19.6653	51.9479
	0.477575	19.2582	64.9163
	0.354574	33.9338	51.4099
	0.393361	38.8217	87.1317
	0.604174	21.6418	72.4745
	0.658003	22.6275	27.6344
	1.2939	47.5595	35.6728
	0.280561	41.3536	56.4349
	0.35344	42.4347	32.135
	0.661736	60.4347	57.9066
	1.09082	29.494	35.2522
	2.34637	31.1638	50.5721
	0.279525	22.6134	53.9962
	0.698052	18.6937	34.7248
	1.22245	21.873	45.874
Test for normal distribution
Shapiro-Wilk test	GFP	6	13
W	0.8183	0.8762	0.9603
P value	0.0001	0.0023	0.3153
Passed normality test (alpha=0.05)?	No	No	Yes
P value summary	***	**	ns
Number of values	30	30	30
Statistical significance
Ordinary one-way ANOVA - multiple comparisons
Number of families	1
Number of comparisons per family	3
Alpha	0.05
Dunn's multiple comparisons test	Mean rank diff,	Significant?	Summary	Adjusted P Value
GFP vs. 6	-35.43	Yes	****	4.48957e-07
GFP vs. 13	-54.57	Yes	****	2e-15
6 vs. 13	-19.13	Yes	*	0.0136827
Test details	Mean rank 1	Mean rank 2	Mean rank diff,	n1	n2	Z
GFP vs. 6	15.5	50.93	-35.43	30	30	5.253
GFP vs. 13	15.5	70.07	-54.57	30	30	8.09
6 vs. 13	50.93	70.07	-19.13	30	30	2.837

### Sheet: Fig. 1L
Rounds per day (Deviation from mean)	GFP-1	GFP1	GFP2	GFP3	GFP4	GFP5	GFP6	GFP7	GFP8	GFP9	GFP10	GFP11	GFP12	GFP13		TEV-1	TEV1	TEV2	TEV3	TEV4	TEV5	TEV6	TEV7	TEV8	TEV9	TEV10	TEV11	TEV12	TEV13
	0	4118	8423	1391	1799	5299	6744	-6018	70	1866	1866	6272	8824	1176		0	788		-1220	-1169	-2612	-3223	-6704	-5609	-6276	-10354	-10792	-10792	-10792
	0	5414					-5408	2373	2373	3658	3658	2880	2880	2720		0	-2169	-4492			-2468	-8983	-15371	-15875	-15902	-15949	-15956	-15954	-15956
	0	3	1	2838	12108	12108	20545	13140	13140	10578	12475	17477.5	17477.5	19723		0		-8852	-195	175	4631	506	-11886	-2648	4798	4798	961	-587	1675
																0	8919	7417	7722	10870	14160	9043	-4053	563	-1425	-1425	-4600	-5431	-6470
																0	-822					5522	1680	1680	6040	6040	2647	2647	1797
	0	428	-411	-1335	-5096	-345		-1595.5	3201	8563	4696	3461	3907			0	-4881					-3574	-7469	-7469	-3374	-3374	-3197	-3197	-3281
	0	-2020	-1176	-653	-2006	1863			326	1012	1701	290	4826	2474.5		0	-2567.5	-6909.5	-6742.5		-6342	-8033.5	-7780.5	-8293.5	-8983.5	-9294.5	-9225.5	-9231	-9316.5
	0	-463.5	-462.5	-460.5	-463.5	-463.5		-442.5	4819.5	1743.5	-188.5	-426.5	4270.5			0	-1768	-3886	-1848		-3884.5	-4637	-8612	-8676	-8677	-8677	-8677	-8677	-8677
	0	-2516.5	3519.5	-4250.5	-1588.5	769.5	3919.5	-2774.5	-10450.5	-10450.5	-10451.5	-10450.5	-10451.5	-10451.5		0	3109.5		-11148.5	2024.5	-5728.5	-2551.5	-6885.5	-3442.5	-3583.5	-3583.5	-5814.5	-5448.5	-5790.5
	0	-1621.5	-1621.5	-1621.5	-1622.5	-1621.5	-1621.5	1807.5	-1380.5	-1392.5	-1212.5	-799.5	-676	-676		0	-3993		4516.5	-3121	1063	497	-6910	-5117	-7128.5	-7128.5	-7274	-8130	-7883
	0	-14425	-9446	-10071	-3055	-5079	-7452	-11372	-8455	-5984	-6345	-8901	-5651	-5651		0		0	-3665	-3644	-1562	-943	-3246	-5102	-3918	-4749	-4735	-3217	-4762
	0	5854.75	746.75	935.75	611.75	-1602.25	-1222.25
	0	45.75	-75.25	73.75	324.75	81.75	343.75									0	-6736.5	-6362.5	-5072.5	-5126.5	-26.5	-10682	-10682	-14486.5	-14726.5	-14685.5	-14671.5	-14709.5	-14782
	0	-1553	-1239	-568	-32	-1523	-1020	-275	1568	4048						0	-1877.5	-4054.5	-4327.5	-8568.5	-2115.5	-9349	-9349	-12911.5	-12908.5	-12911.5	-12909.5	-12911.5	-12912.5
																0	4350.7		732.7	-827.3	-1092.3	-14439.3	-19255.3	-18374.3	-21139.3
																0	-5921.5	-2220.5	-6196.5	-2333.5	-3821.5	-3056.5	-258.5	-1511.5	-8854.5	-14572.5	-11184.5	-10820	-10820
																0	-8513.5	-6066.5	-6235.5	-3265.5	-4751.5	-3735.5	-7397.5	-11796.5	-14731.5	-17799.5	-16048.5	-15881	-15881
																0	-1269	-888	-155	177	-1926	-3820	-3731	-3932	-3943
																0		2939	2851	1357	690
																0	-3485	-2502	-7724	-3889	-4502
																0	0			1312	-2311	-4904	-5866	-6342	-6348	-6359	-6359	-6359	-6358
Test for normal distribution
Shapiro-Wilk test	GFP-1	GFP1	GFP2	GFP3	GFP4	GFP5	GFP6	GFP7	GFP8	GFP9	GFP10	GFP11	GFP12	GFP13		TEV-1	TEV1	TEV2	TEV3	TEV4	TEV5	TEV6	TEV7	TEV8	TEV9	TEV10	TEV11	TEV12	TEV13
W	Invalid input data	0.8162	0.8539	0.825	0.7664	0.8364	0.8559	0.9323	0.9366	0.9592	0.9664	0.9327	0.9644	0.89		Invalid input data	0.9592	0.9382	0.9821	0.9	0.7776	0.9635	0.9598	0.966	0.971	0.9577	0.9655	0.9704	0.9519
P value		0.0144	0.048	0.0201	0.0034	0.0283	0.0865	0.5038	0.5162	0.7768	0.862	0.507	0.8428	0.2748			0.6171	0.4343	0.9782	0.0951	0.0007	0.6698	0.5983	0.7192	0.8155	0.6209	0.7614	0.8455	0.5197
Passed normality test (alpha=0.05)?		No	No	No	No	No	Yes	Yes	Yes	Yes	Yes	Yes	Yes	Yes			Yes	Yes	Yes	Yes	No	Yes	Yes	Yes	Yes	Yes	Yes	Yes	Yes
P value summary		*	*	*	**	*	ns	ns	ns	ns	ns	ns	ns	ns			ns	ns	ns	ns	***	ns	ns	ns	ns	ns	ns	ns	ns
Number of values	12	12	11	11	11	11	9	9	10	10	9	9	9	7		20	17	13	16	15	18	18	18	18	18	16	16	16	16
Statistical significance
Table Analyzed
Column TEV							TEV6	TEV7	TEV8	TEV9	TEV10	TEV11	TEV12	TEV13
vs.							vs.	vs.	vs.	vs.	vs.	vs.	vs.	vs.
Column GFP							GFP6	GFP7	GFP8	GFP9	GFP10	GFP11	GFP12	GFP13
Unpaired t test
P value							0.0585	0.0058	0.0031	0.0031	0.0086	0.0032	0.0005	0.0059
P value summary							ns	**	**	**	**	**	***	**
Significantly different (P < 0.05)?							No	Yes	Yes	Yes	Yes	Yes	Yes	Yes
One- or two-tailed P value?							Two-tailed	Two-tailed	Two-tailed	Two-tailed	Two-tailed	Two-tailed	Two-tailed	Two-tailed
t, df							t=1.983, df=25	t=3.020, df=25	t=3.261, df=26	t=3.257, df=26	t=2.871, df=23	t=3.293, df=23	t=4.036, df=23	t=3.061, df=21
How big is the difference?
Mean of column GFP							1648	-573	521.2	1364	688.7	1089	2823	1331
Mean of column TEV							-3687	-7432	-7186	-7282	-7502	-7990	-8044	-8138
Difference between means (TEV - GFP) ± SEM							-5334 ± 2691	-6859 ± 2271	-7707 ± 2363	-8646 ± 2655	-8190 ± 2853	-9079 ± 2757	-10867 ± 2693	-9469 ± 3093
95% confidence interval							-10876 to 206.9	-11537 to -2181	-12565 to -2849	-14104 to -3189	-14092 to -2289	-14783 to -3375	-16437 to -5296	-15902 to -3036
R squared (eta squared)							0.1359	0.2673	0.2903	0.2897	0.2638	0.3204	0.4145	0.3085
F test to compare variances
F, DFn, Dfd							2.169, 8, 17	1.798, 8, 17	1.380, 9, 17	1.248, 17, 9	1.137, 15, 8	2.199, 8, 15	2.197, 8, 15	2.992, 6, 15
P value							0.171	0.2942	0.5416	0.7583	0.8899	0.1792	0.1797	0.0795
P value summary							ns	ns	ns	ns	ns	ns	ns	ns
Significantly different (P < 0.05)?							No	No	No	No	No	No	No	No
Data analyzed
Sample size, column GFP							9	9	10	10	9	9	9	7
Sample size, column TEV							18	18	18	18	16	16	16	16
