## Supplementary material for "Titin cleavage impairs cardiac mechanical connectivity to drive diastolic failure and fibrosis": The zipped file contains five Excel tables with the raw data and results of statistical tests for each main figure.: DataS3_Fig3.xlsx

### Sheet: Fig. 3B
SL (µm)	1) Relx S	2) Wash	3) pCa 6	4) EGTA	5) Wash	6) pCa 6	7) EGTA
	1.76	1.81	1.7	1.76	1.812	1.7	1.768
	1.811	1.826	1.777	1.78	1.782	1.762	1.778
	1.878	1.942	1.79	1.848	1.859	1.79	1.89
	1.911	1.966	1.813	1.864	1.921	1.7255	1.863
	1.852	1.848	1.776	1.869	1.829	1.782	1.857
	1.887	1.856	1.811	1.829	1.854	1.834	1.9
Test for normal distribution
Shapiro-Wilk test	1) Relx S	2) Wash	3) pCa 6	4) EGTA	5) Wash	6) pCa 6	7) EGTA
W	0.9402	0.8709	0.8183	0.8866	0.9681	0.9804	0.8584
P value	0.6612	0.23	0.0853	0.3009	0.8796	0.9534	0.1839
Passed normality test (alpha=0.05)?	Yes	Yes	Yes	Yes	Yes	Yes	Yes
P value summary	ns	ns	ns	ns	ns	ns	ns
Number of values	6	6	6	6	6	6	6
Statistical significance
Ordinary one-way ANOVA - Multiple comparisons
Number of families	1
Number of comparisons per family	3
Alpha	0.05
Tukey's multiple comparisons test	Mean Diff,	95,00% CI of diff,	Below threshold?	Summary	Adjusted P Value
2) Wash vs. 3) pCa 6	0.09683	0.03186 to 0.1618	Yes	*	0.0107406
2) Wash vs. 4) EGTA	0.04967	-0.01041 to 0.1097	No	ns	0.0932017
3) pCa 6 vs. 4) EGTA	-0.04717	-0.09000 to -0.004332	Yes	*	0.0354104
Test details	Mean 1	Mean 2	Mean Diff,	SE of diff,	n1	n2	q	DF
2) Wash vs. 3) pCa 6	1.875	1.778	0.09683	0.01997	6	6	6.858	5
2) Wash vs. 4) EGTA	1.875	1.825	0.04967	0.01846	6	6	3.805	5
3) pCa 6 vs. 4) EGTA	1.778	1.825	-0.04717	0.01316	6	6	5.067	5
Tukey's multiple comparisons test	Mean Diff,	95,00% CI of diff,	Below threshold?	Summary	Adjusted P Value
5) Wash vs. 6) pCa 6	0.07725	-0.01231 to 0.1668	No	ns	0.0817205
5) Wash vs. 7) EGTA	0.0001667	-0.05674 to 0.05708	No	ns	0.99995
6) pCa 6 vs. 7) EGTA	-0.07708	-0.1306 to -0.02356	Yes	*	0.0123769
Test details	Mean 1	Mean 2	Mean Diff,	SE of diff,	n1	n2	q	DF
5) Wash vs. 6) pCa 6	1.843	1.766	0.07725	0.02753	6	6	3.969	5
5) Wash vs. 7) EGTA	1.843	1.843	0.0001667	0.01749	6	6	0.01348	5
6) pCa 6 vs. 7) EGTA	1.766	1.843	-0.07708	0.01645	6	6	6.628	5
Number of families	1
Number of comparisons per family	3
Alpha	0.05

### Sheet: Fig. 3C
SL increase (%) EGTA vs. pCA 6	Intact T 1st	Intact T 2nd
	3.52941	4
	0.168824	0.908059
	3.24022	5.58659
	2.81302	7.9687
	5.23649	4.20875
	0.993926	3.59869
Test for normal distribution
Shapiro-Wilk test	Intact T 1st	Intact T 2nd
W	0.9598	0.9633
P value	0.8179	0.8448
Passed normality test (alpha=0.05)?	Yes	Yes
P value summary	ns	ns
Number of values	6	6
Statistical significance
Table Analyzed
Column G	Intact T 2nd
vs.	vs.
Column D	Intact T 1st
Unpaired t test
P value	0.186754
P value summary	ns
Significantly different (P < 0.05)?	No
One- or two-tailed P value?	Two-tailed
t, df	t=1.417, df=10
How big is the difference?
Mean of column D	2.664
Mean of column G	4.378
Difference between means (G - D) ± SEM	1.715 ± 1.210
95% confidence interval	-0.9808 to 4.410
R squared (eta squared)	0.1673
F test to compare variances
F, DFn, Dfd	1.624, 5, 5
P value	0.607767
P value summary	ns
Significantly different (P < 0.05)?	No
Data analyzed
Sample size, column D	6
Sample size, column G	6

### Sheet: Fig. 3D
SL (µm)	1) Relx S	2) Wash	3) pCa 6	4) EGTA	5) Wash	6) pCa 6	7) EGTA
	1.8635	1.869	1.835	1.897	1.813	1.789	1.819
	1.849	1.77	1.62	1.733	1.746	1.613	1.634
	1.833	1.828	1.757	1.8105	1.858	1.797	1.816
	1.786	1.782	1.694	1.771	1.84	1.768	1.795
	1.86	1.819	1.639	1.788	1.747	1.743	1.776
	1.902	1.978	1.655	1.854	1.814	1.637	1.643
Test for normal distribution
Shapiro-Wilk test	1) Relx S	2) Wash	3) pCa 6	4) EGTA	5) Wash	6) pCa 6	7) EGTA
W	0.9607	0.8795	0.9079	0.9804	0.8768	0.839	0.7805
P value	0.8251	0.2668	0.4228	0.9536	0.2546	0.1278	0.039
Passed normality test (alpha=0.05)?	Yes	Yes	Yes	Yes	Yes	Yes	No
P value summary	ns	ns	ns	ns	ns	ns	*
Number of values	6	6	6	6	6	6	6
Statistical significance
Ordinary one-way ANOVA - Multiple comparisons
Number of families	1
Number of comparisons per family	3
Alpha	0.05
Tukey's multiple comparisons test	Mean Diff,	95,00% CI of diff,	Below threshold?	Summary	Adjusted P Value
2) Wash vs. 3) pCa 6	0.141	0.003097 to 0.2789	Yes	*	0.0462549
2) Wash vs. 4) EGTA	0.03208	-0.03497 to 0.09914	No	ns	0.34419
3) pCa 6 vs. 4) EGTA	-0.1089	-0.1841 to -0.03370	Yes	*	0.0121026
Test details	Mean 1	Mean 2	Mean Diff,	SE of diff,	n1	n2	q	DF
2) Wash vs. 3) pCa 6	1.841	1.7	0.141	0.04238	6	6	4.705	5
2) Wash vs. 4) EGTA	1.841	1.809	0.03208	0.02061	6	6	2.202	5
3) pCa 6 vs. 4) EGTA	1.7	1.809	-0.1089	0.02312	6	6	6.664	5
Number of families	1
Number of comparisons per family	3
Alpha	0.05
Dunn's multiple comparisons test	Rank sum diff,	Significant?	Summary	Adjusted P Value
5) Wash vs. 6) pCa 6	10	Yes	*	0.0116773	E-F
5) Wash vs. 7) EGTA	2	No	ns	>9.99999999e-001	E-G
6) pCa 6 vs. 7) EGTA	-8	No	ns	0.062764	F-G
Test details	Rank sum 1	Rank sum 2	Rank sum diff,	n1	n2	Z
5) Wash vs. 6) pCa 6	16	6	10	6	6	2.887
5) Wash vs. 7) EGTA	16	14	2	6	6	0.5774
6) pCa 6 vs. 7) EGTA	6	14	-8	6	6	2.309

### Sheet: Fig. 3E
SL increase (%) EGTA vs. pCa 6	Intact T	Cleaved T
	3.37875	1.67691
	6.97531	1.30192
	3.04496	1.05732
	4.54545	1.52715
	9.09091	1.89329
	12.0242	0.366524
Test for normal distribution
Shapiro-Wilk test	Intact T	Cleaved T
W	0.9154	0.9362
P value	0.4728	0.629
Passed normality test (alpha=0.05)?	Yes	Yes
P value summary	ns	ns
Number of values	6	6
Statistical significance
Table Analyzed
Column G	Cleaved T
vs.	vs.
Column D	Intact T
Unpaired t test
P value	0.00524692
P value summary	**
Significantly different (P < 0.05)?	Yes
One- or two-tailed P value?	Two-tailed
t, df	t=3.552, df=10
How big is the difference?
Mean of column D	6.51
Mean of column G	1.304
Difference between means (G - D) ± SEM	-5.206 ± 1.465
95% confidence interval	-8.471 to -1.941
R squared (eta squared)	0.5579
F test to compare variances
F, DFn, Dfd	42.66, 5, 5
P value	0.000841703
P value summary	***
Significantly different (P < 0.05)?	Yes
Data analyzed
Sample size, column D	6
Sample size, column G	6
