## Supplementary material for "Titin cleavage impairs cardiac mechanical connectivity to drive diastolic failure and fibrosis": The zipped file contains eight Excel tables with the raw data and results of statistical tests for each supplementary figure.: DataS6_FigS1.xlsx

### Sheet: Fig. S1A
GFP:GAPDH	D6 LV	D10 LV	LV	LA	Liver	Dia.	Psoas	Gastroc.	Soleus	Spleen	Kidney	Intestine	Stomach		Error
	0.1535	2.13881	1.4723	0.450508	0.149642	0.032312	0.005273	0	0.039429	0.0012	0.0006	0.0005	0.0002		Mean and Error SEM
	0.2772		1.1334		0.0304
	0.239361		0.8936
			0.7705
			0.95269

### Sheet: Fig. S1B
FLT isoform (%)	GFP N2BA	TEV D6 N2BA	TEV D13 N2BA		GFP N2B	TEV D6 N2B	TEV D13 N2B		Error
	8.244	15.844	14.049		91.756	84.156	85.951		Mean and Error SEM
	10.495	12.046	12.37		89.505	87.954	87.63
	7.408	13.952	7.651		92.592	86.048	92.349
	3.896	12.414	11.762		96.104	87.586	88.238
	5.877	14.396	10.474		94.123	85.604	89.526
	9.533	8.046	6.564		90.467	91.954	93.436
	5.21		7.651		94.79		92.349
	11.692		7.177		88.308		92.823
	9.622		4.845		90.378		95.155
	7.042		16.291		92.958		83.709
	12.961		13.065		87.039		86.935
	7.024		11.431		92.976		88.569
	9.332		10.351		90.668		89.649
	11.704		14.082		88.296		85.918
	7.443		14.073		92.557		85.927
	7.291		9.057		92.709		90.943
	10.798		11.694		89.202		88.306
	6.303		12.76		93.697		87.24
	10.666		12.428		89.334		87.572
Test for normal distribution
Kolmogorov-Smirnov test	GFP N2B	TEV D6 N2B	TEV D13 N2B
KS distance	0.1479	0.2258	0.1434
P value	>0.1000	>0.1000	>0.1000
Passed normality test (alpha=0.05)?	Yes	Yes	Yes
P value summary	ns	ns	ns
Number of values	19	6	19
Statistical significance
Ordinary one-way ANOVA - Multiple comparisons
Number of families	1
Number of comparisons per family	3
Alpha	0.05
Tukey's multiple comparisons test	Mean Diff,	95,00% CI of diff,	Below threshold?	Summary	Adjusted P Value
GFP N2B vs. TEV D6 N2B	4.228	1.080 to 7.376	Yes	**	0.006123
GFP N2B vs. TEV D13 N2B	2.381	0.1997 to 4.562	Yes	*	0.029672
TEV D6 N2B vs. TEV D13 N2B	-1.847	-4.996 to 1.301	No	ns	0.336676
Test details	Mean 1	Mean 2	Mean Diff,	SE of diff,	n1	n2	q
GFP N2B vs. D6 N2B	91.45	87.22	4.228	1.295	19	6	4.619
GFP N2B vs. D13 N2B	91.45	89.06	2.381	0.8969	19	19	3.754
D6 N2B vs. D13 N2B	87.22	89.06	-1.847	1.295	6	19	2.018

### Sheet: Fig. S1E
Cronos (a.u.)	GFP RA	TEV RA	GFP LA	TEV LA		Error
	29.924	2.555	18.227	6.884		Mean and Error SEM
	58.956	0.848	181.558	22.912
	105.52	7.848	124.666	4.555
			103.084	7.198
Test for normal distribution
Shapiro-Wilk test	GFP RA	TEV RA	GFP LA	TEV LA
W	0.9771	0.9196	0.9839	0.7523
P value	0.7096	0.4508	0.9244	0.0406
Passed normality test (alpha=0.05)?	Yes	Yes	Yes	No
P value summary	ns	ns	ns	*
Number of values	3	3	4	4
Statistical significance
Table Analyzed			Table Analyzed
Column D	TEV RA		Column B	TEV LA
vs.	vs.		vs.	vs.
Column C	GFP RA		Column A	GFP LA
Unpaired t test			Mann Whitney test
P value	0.046		P value	0.0286
P value summary	*		Exact or approximate P value?	Exact
Significantly different (P < 0.05)?	Yes		P value summary	*
One- or two-tailed P value?	Two-tailed		Significantly different (P < 0.05)?	Yes
t, df	t=2.858, df=4		One- or two-tailed P value?	Two-tailed
			Sum of ranks in column A,B	26 , 10
How big is the difference?			Mann-Whitney U	0
Mean of column C	65.47
Mean of column D	3.75		Difference between medians
Difference between means (D - C) ± SEM	-61.72 ± 21.60		Median of column A	113.9, n=4
95% confidence interval	-121.7 to -1.755		Median of column B	7.041, n=4
R squared (eta squared)	0.6712		Difference: Actual	-106.8
			Difference: Hodges-Lehmann	-100.1
F test to compare variances
F, DFn, Dfd	104.0, 2, 2
P value	0.019
P value summary	*
Significantly different (P < 0.05)?	Yes
Data analyzed
Sample size, column C	3
Sample size, column D	3

### Sheet: Fig. S1G
Sarcomere count (M-bands/µm²)	GFP D6	TEV D6	GFP D13	TEV D13
	0.367341	0.379249	0.424156	0.287228
	0.364981	0.349508	0.338036	0.28685
	0.391181	0.36812	0.401095	0.283121
	0.397259	0.357297	0.392645	0.293507
	0.383947	0.357545	0.418314	0.308295
	0.403869	0.340137	0.37277	0.294451
	0.400599	0.368084	0.397177	0.307056
	0.386472	0.34998	0.410548	0.274411
	0.403892	0.350476	0.383699	0.271402
	0.410985	0.343335	0.399336	0.290403
Test for normal distribution
Shapiro-Wilk test	GFP D6	TEV D6	GFP D13	TEV D13
W	0.9196	0.9432	0.9147	0.9496
P value	0.3535	0.5892	0.3145	0.6637
Passed normality test (alpha=0.05)?	Yes	Yes	Yes	Yes
P value summary	ns	ns	ns	ns
Number of values	10	10	10	10
Statistical significance
Table Analyzed
Column B	TEV D6		TEV D13
vs.	vs.		vs.
Column A	GFP D6		GFP D13
Unpaired t test
P value	2.92978e-05		5.61e-10
P value summary	****		****
Significantly different (P < 0.05)?	Yes		Yes
One- or two-tailed P value?	Two-tailed		Two-tailed
t, df	t=5.540, df=18		t=11.92, df=18
How big is the difference?
Mean of column A	0.3911		0.3938
Mean of column B	0.3564		0.2897
Difference between means (B - A) ± SEM	-0.03468 ± 0.006260		-0.1041 ± 0.008733
95% confidence interval	-0.04783 to -0.02153		-0.1225 to -0.08576
R squared (eta squared)	0.6303		0.8876
F test to compare variances
F, DFn, Dfd	1.599, 9, 9		4.237, 9, 9
P value	0.495523		0.0426735
P value summary	ns		*
Significantly different (P < 0.05)?	No		Yes
Data analyzed
Sample size, column A	10		10
Sample size, column B	10		10
