## Supplementary material for "Titin cleavage impairs cardiac mechanical connectivity to drive diastolic failure and fibrosis": The zipped file contains eight Excel tables with the raw data and results of statistical tests for each supplementary figure.: DataS7_FigS2.xlsx

### Sheet: Fig. S2A
LVEDV (µl)	HomTEV D6 m	HomTEV D6 f	HomTEV D13 m	HomTEV D13 f			LVESV (µl)	HomTEV D6 m	HomTEV D6 f	HomTEV D13 m	HomTEV D13 f
	20.835	35.214	20.133	34.579				4.08	12.323	4.832	16.22
	29.763	14.18	28.994					6.153	2.859	7.559
	25.768	19.312	19.481	18.026				9.212	3.947	11.053	6.471
	37.691	18.026		17.056				12.224	4.648		8.144
	31.285	18.66	25.433	20.484				9.782	4.063	9.665	8.01
	34.496		28.594					13.544		11.169
	35.182		36					10.786		17.758
	43.19		38.324					13.344		17.006
Test for normal distribution							Test for normal distribution
Shapiro-Wilk test	HomTEV D6 m	HomTEV D6 f	HomTEV D13 m	HomTEV D13 f			Shapiro-Wilk test	HomTEV D6 m	HomTEV D6 f	HomTEV D13 m	HomTEV D13 f
W	0.9919	0.7686	0.9294	0.7767			W	0.9245	0.7107	0.9324	0.7763
P value	0.9975	0.0439	0.5459	0.0666			P value	0.467	0.0123	0.5711	0.0661
Passed normality test (alpha=0.05)?	Yes	No	Yes	Yes			Passed normality test (alpha=0.05)?	Yes	No	Yes	Yes
P value summary	ns	*	ns	ns			P value summary	ns	*	ns	ns
Number of values	8	5	7	4			Number of values	8	5	7	4
Statistical significance							Statistical significance
Table Analyzed			Table Analyzed				Table Analyzed			Table Analyzed
Column B	HomTEV D6 f		Column D	HomTEV D13 f			Column B	HomTEV D6 f		Column D	HomTEV D13 f
vs.	vs.		vs.	vs.			vs.	vs.		vs.	vs.
Column A	HomTEV D16 m		Column C	HomTEV D13 m			Column A	HomTEV D16 m		Column C	HomTEV D13 m
Mann Whitney test			Unpaired t test				Mann Whitney test			Unpaired t test
P value	0.0451		P value	0.2667			P value	0.0653		P value	0.5975
Exact or approximate P value?	Exact		P value summary	ns			Exact or approximate P value?	Exact		P value summary	ns
P value summary	*		Significantly different (P < 0.05)?	No			P value summary	ns		Significantly different (P < 0.05)?	No
Significantly different (P < 0.05)?	Yes		One- or two-tailed P value?	Two-tailed			Significantly different (P < 0.05)?	No		One- or two-tailed P value?	Two-tailed
One- or two-tailed P value?	Two-tailed		t, df	t=1.184, df=9			One- or two-tailed P value?	Two-tailed		t, df	t=0.5473, df=9
Sum of ranks in column A,B	70 , 21						Sum of ranks in column A,B	69 , 22
Mann-Whitney U	6		How big is the difference?				Mann-Whitney U	7		How big is the difference?
			Mean of column C	28.14						Mean of column C	11.29
Difference between medians			Mean of column D	22.54			Difference between medians			Mean of column D	9.711
Median of column A	32.89, n=8		Difference between means (D - C) ± SEM	-5.601 ± 4.730			Median of column A	10.28, n=8		Difference between means (D - C) ± SEM	-1.580 ± 2.888
Median of column B	18.66, n=5		95% confidence interval	-16.30 to 5.098			Median of column B	4.063, n=5		95% confidence interval	-8.113 to 4.952
Difference: Actual	-14.23		R squared (eta squared)	0.1348			Difference: Actual	-6.221		R squared (eta squared)	0.03221
Difference: Hodges-Lehmann	-12.3						Difference: Hodges-Lehmann	-5.492
			F test to compare variances							F test to compare variances
			F, DFn, Dfd	1.276, 3, 6						F, DFn, Dfd	1.141, 6, 3
			P value	0.7288						P value	0.9921
			P value summary	ns						P value summary	ns
			Significantly different (P < 0.05)?	No						Significantly different (P < 0.05)?	No
			Data analyzed							Data analyzed
			Sample size, column C	7						Sample size, column C	7
			Sample size, column D	4						Sample size, column D	4

### Sheet: Fig. S2B
IVSd (mm)	HomTEV D6 m	HomTEV D6 f	HomTEV D13 m	HomTEV D13 f		IVSs (mm)	HomTEV D6 m	HomTEV D6 f	HomTEV D13 m	HomTEV D13 f
	1.422	1.143	1.221	1.013			1.786	1.542	1.565	1.306
	0.814	1.118	0.914				1.445	1.296	1.214
	1.019	1.026	0.934	1.144			1.309	1.519	1.214	1.292
	1.005	1.23		0.989			1.555	1.306		1.168
	0.86	0.901	0.706	0.88			1.378	1.19	0.887	1.095
	0.78		0.832				0.853		1.125
	0.699		0.841				1.144		1.233
	0.872		0.911				1.22		1.066
Test for normal distribution						Test for normal distribution
Shapiro-Wilk test	HomTEV D6 m	HomTEV D6 f	HomTEV D13 m	HomTEV D13 f		Shapiro-Wilk test	HomTEV D6 m	HomTEV D6 f	HomTEV D13 m	HomTEV D13 f
W	0.848	0.9707	0.8756	0.9752		W	0.9926	0.8833	0.9251	0.8902
P value	0.0909	0.8795	0.2075	0.8736		P value	0.9981	0.3246	0.5098	0.3842
Passed normality test (alpha=0.05)?	Yes	Yes	Yes	Yes		Passed normality test (alpha=0.05)?	Yes	Yes	Yes	Yes
P value summary	ns	ns	ns	ns		P value summary	ns	ns	ns	ns
Number of values	8	5	7	4		Number of values	8	5	7	4
Statistical significance						Statistical significance
Table Analyzed			Table Analyzed			Table Analyzed			Table Analyzed
Column B	HomTEV D6 f		Column D	HomTEV D13 f		Column B	HomTEV D6 f		Column D	HomTEV D13 f
vs.	vs.		vs.	vs.		vs.	vs.		vs.	vs.
Column A	HomTEV D16 m		Column C	HomTEV D13 m		Column A	HomTEV D16 m		Column C	HomTEV D13 m
Unpaired t test			Unpaired t test			Unpaired t test			Unpaired t test
P value	0.2039		P value	0.3035		P value	0.8077		P value	0.8012
P value summary	ns		P value summary	ns		P value summary	ns		P value summary	ns
Significantly different (P < 0.05)?	No		Significantly different (P < 0.05)?	No		Significantly different (P < 0.05)?	No		Significantly different (P < 0.05)?	No
One- or two-tailed P value?	Two-tailed		One- or two-tailed P value?	Two-tailed		One- or two-tailed P value?	Two-tailed		One- or two-tailed P value?	Two-tailed
t, df	t=1.351, df=11		t, df	t=1.091, df=9		t, df	t=0.2494, df=11		t, df	t=0.2593, df=9
How big is the difference?			How big is the difference?			How big is the difference?			How big is the difference?
Mean of column A	0.9339		Mean of column C	0.9084		Mean of column A	1.336		Mean of column C	1.186
Mean of column B	1.084		Mean of column D	1.007		Mean of column B	1.371		Mean of column D	1.215
Difference between means (B - A) ± SEM	0.1497 ± 0.1108		Difference between means (D - C) ± SEM	0.09807 ± 0.08987		Difference between means (B - A) ± SEM	0.03435 ± 0.1377		Difference between means (D - C) ± SEM	0.02896 ± 0.1117
95% confidence interval	-0.09425 to 0.3937		95% confidence interval	-0.1052 to 0.3014		95% confidence interval	-0.2688 to 0.3375		95% confidence interval	-0.2237 to 0.2816
R squared (eta squared)	0.1423		R squared (eta squared)	0.1169		R squared (eta squared)	0.005622		R squared (eta squared)	0.007418
F test to compare variances			F test to compare variances			F test to compare variances			F test to compare variances
F, DFn, Dfd	3.212, 7, 4		F, DFn, Dfd	2.124, 6, 3		F, DFn, Dfd	3.343, 7, 4		F, DFn, Dfd	4.136, 6, 3
P value	0.2763		P value	0.5728		P value	0.2606		P value	0.2713
P value summary	ns		P value summary	ns		P value summary	ns		P value summary	ns
Significantly different (P < 0.05)?	No		Significantly different (P < 0.05)?	No		Significantly different (P < 0.05)?	No		Significantly different (P < 0.05)?	No
Data analyzed			Data analyzed			Data analyzed			Data analyzed
Sample size, column A	8		Sample size, column C	7		Sample size, column A	8		Sample size, column C	7
Sample size, column B	5		Sample size, column D	4		Sample size, column B	5		Sample size, column D	4

### Sheet: Fig. S2C
ODd (mm)	HomTEV D6 m	HomTEV D6 f	HomTEV D13 m	HomTEV D13 f			ODs (mm)	HomTEV D6 m	HomTEV D6 f	HomTEV D13 m	HomTEV D13 f
	7.209	7.736	6.933	7.095				6.836	6.66	6.35	6.159
	7.362	6.876	7.494					6.183	6.128	6.234
	6.476	6.495	7.282	6.73				6.459	5.889	7.01	6.357
	8.631	6.919		6.798				6.603	6.363		7.141
	6.789	7.065	6.791	7.351				5.955	6.328	6.711	6.309
	8.048		6.653					7.184		5.924
	7.03		6.725					6.346		5.862
	7.598		6.997					6.466		6.356
Test for normal distribution							Test for normal distribution
Shapiro-Wilk test	HomTEV D6 m	HomTEV D6 f	HomTEV D13 m	HomTEV D13 f			Shapiro-Wilk test	HomTEV D6 m	HomTEV D6 f	HomTEV D13 m	HomTEV D13 f
W	0.9707	0.9226	0.9215	0.9227			W	0.9762	0.9835	0.9438	0.7988
P value	0.9032	0.5468	0.4808	0.5521			P value	0.9418	0.9524	0.6731	0.1
Passed normality test (alpha=0.05)?	Yes	Yes	Yes	Yes			Passed normality test (alpha=0.05)?	Yes	Yes	Yes	Yes
P value summary	ns	ns	ns	ns			P value summary	ns	ns	ns	ns
Number of values	8	5	7	4			Number of values	8	5	7	4
Statistical significance							Statistical significance
Table Analyzed			Table Analyzed				Table Analyzed			Table Analyzed
Column B	HomTEV D6 f		Column D	HomTEV D13 f			Column B	HomTEV D6 f		Column D	HomTEV D13 f
vs.	vs.		vs.	vs.			vs.	vs.		vs.	vs.
Column A	HomTEV D16 m		Column C	HomTEV D13 m			Column A	HomTEV D16 m		Column C	HomTEV D13 m
Unpaired t test			Unpaired t test				Unpaired t test			Unpaired t test
P value	0.3101		P value	0.9532			P value	0.2722		P value	0.6023
P value summary	ns		P value summary	ns			P value summary	ns		P value summary	ns
Significantly different (P < 0.05)?	No		Significantly different (P < 0.05)?	No			Significantly different (P < 0.05)?	No		Significantly different (P < 0.05)?	No
One- or two-tailed P value?	Two-tailed		One- or two-tailed P value?	Two-tailed			One- or two-tailed P value?	Two-tailed		One- or two-tailed P value?	Two-tailed
t, df	t=1.064, df=11		t, df	t=0.06035, df=9			t, df	t=1.156, df=11		t, df	t=0.5400, df=9
How big is the difference?			How big is the difference?				How big is the difference?			How big is the difference?
Mean of column A	7.393		Mean of column C	6.982			Mean of column A	6.504		Mean of column C	6.35
Mean of column B	7.018		Mean of column D	6.994			Mean of column B	6.274		Mean of column D	6.492
Difference between means (B - A) ± SEM	-0.3747 ± 0.3521		Difference between means (D - C) ± SEM	0.01136 ± 0.1882			Difference between means (B - A) ± SEM	-0.2304 ± 0.1993		Difference between means (D - C) ± SEM	0.1419 ± 0.2629
95% confidence interval	-1.150 to 0.4004		95% confidence interval	-0.4143 to 0.4371			95% confidence interval	-0.6691 to 0.2083		95% confidence interval	-0.4527 to 0.7365
R squared (eta squared)	0.09331		R squared (eta squared)	0.0004045			R squared (eta squared)	0.1083		R squared (eta squared)	0.03138
F test to compare variances			F test to compare variances				F test to compare variances			F test to compare variances
F, DFn, Dfd	2.349, 7, 4		F, DFn, Dfd	1.151, 6, 3			F, DFn, Dfd	1.761, 7, 4		F, DFn, Dfd	1.169, 3, 6
P value	0.4274		P value	0.9859			P value	0.6106		P value	0.7932
P value summary	ns		P value summary	ns			P value summary	ns		P value summary	ns
Significantly different (P < 0.05)?	No		Significantly different (P < 0.05)?	No			Significantly different (P < 0.05)?	No		Significantly different (P < 0.05)?	No
Data analyzed			Data analyzed				Data analyzed			Data analyzed
Sample size, column A	8		Sample size, column C	7			Sample size, column A	8		Sample size, column C	7
Sample size, column B	5		Sample size, column D	4			Sample size, column B	5		Sample size, column D	4

### Sheet: Fig. S2D
SV (µl)	HomTEV D6 m	HomTEV D6 f	HomTEV D13 m	HomTEV D13 f
	16.755	22.891	15.301	18.359
	19.615	11.321	11.922
	20.551	15.365	17.941	11.555
	25.467	13.378		8.912
	24.396	14.597	18.242	12.474
	21.503		15.768
	20.952		17.425
	29.856		21.318
Test for normal distribution
Shapiro-Wilk test	HomTEV D6 m	HomTEV D6 f	HomTEV D13 m	HomTEV D13 f
W	0.9561	0.862	0.97	0.9264
P value	0.7723	0.2354	0.8985	0.5731
Passed normality test (alpha=0.05)?	Yes	Yes	Yes	Yes
P value summary	ns	ns	ns	ns
Number of values	8	5	7	4
Statistical significance
Table Analyzed			Table Analyzed
Column B	HomTEV D6 f		Column D	HomTEV D13 f
vs.	vs.		vs.	vs.
Column A	HomTEV D16 m		Column C	HomTEV D13 m
Unpaired t test			Unpaired t test
P value	0.0149		P value	0.0851
P value summary	*		P value summary	ns
Significantly different (P < 0.05)?	Yes		Significantly different (P < 0.05)?	No
One- or two-tailed P value?	Two-tailed		One- or two-tailed P value?	Two-tailed
t, df	t=2.885, df=11		t, df	t=1.934, df=9
How big is the difference?			How big is the difference?
Mean of column A	22.39		Mean of column C	16.85
Mean of column B	15.51		Mean of column D	12.83
Difference between means (B - A) ± SEM	-6.876 ± 2.384		Difference between means (D - C) ± SEM	-4.020 ± 2.078
95% confidence interval	-12.12 to -1.630		95% confidence interval	-8.722 to 0.6811
R squared (eta squared)	0.4307		R squared (eta squared)	0.2937
F test to compare variances			F test to compare variances
F, DFn, Dfd	1.179, 4, 7		F, DFn, Dfd	1.859, 3, 6
P value	0.7942		P value	0.4745
P value summary	ns		P value summary	ns
Significantly different (P < 0.05)?	No		Significantly different (P < 0.05)?	No
Data analyzed			Data analyzed
Sample size, column A	8		Sample size, column C	7
Sample size, column B	5		Sample size, column D	4

### Sheet: Fig. S2E
CO (ml/min)	HomTEV D6 m	HomTEV D6 f	HomTEV D13 m	HomTEV D13 f
	8.193	11.812	7.982	10.386
	10.242	4.532	5.8
	10.408	6.679	8.866	5.292
	10.782	6.673		4.62
	14.243	7.362	10.562	6.449
	11.558		7.926
	11.574		9.016
	15.738		10.187
Test for normal distribution
Shapiro-Wilk test	HomTEV D6 m	HomTEV D6 f	HomTEV D13 m	HomTEV D13 f
W	0.9319	0.8716	0.9438	0.8651
P value	0.5333	0.2728	0.6736	0.279
Passed normality test (alpha=0.05)?	Yes	Yes	Yes	Yes
P value summary	ns	ns	ns	ns
Number of values	8	5	7	4
Statistical significance
Table Analyzed			Table Analyzed
Column B	HomTEV D6 f		Column D	HomTEV D13 f
vs.	vs.		vs.	vs.
Column A	HomTEV D16 m		Column C	HomTEV D13 m
Unpaired t test			Unpaired t test
P value	0.0134		P value	0.1535
P value summary	*		P value summary	ns
Significantly different (P < 0.05)?	Yes		Significantly different (P < 0.05)?	No
One- or two-tailed P value?	Two-tailed		One- or two-tailed P value?	Two-tailed
t, df	t=2.941, df=11		t, df	t=1.559, df=9
How big is the difference?			How big is the difference?
Mean of column A	11.59		Mean of column C	8.62
Mean of column B	7.412		Mean of column D	6.687
Difference between means (B - A) ± SEM	-4.181 ± 1.422		Difference between means (D - C) ± SEM	-1.933 ± 1.240
95% confidence interval	-7.309 to -1.052		95% confidence interval	-4.739 to 0.8727
R squared (eta squared)	0.4402		R squared (eta squared)	0.2125
F test to compare variances			F test to compare variances
F, DFn, Dfd	1.268, 4, 7		F, DFn, Dfd	2.611, 3, 6
P value	0.7333		P value	0.2926
P value summary	ns		P value summary	ns
Significantly different (P < 0.05)?	No		Significantly different (P < 0.05)?	No
Data analyzed			Data analyzed
Sample size, column A	8		Sample size, column C	7
Sample size, column B	5		Sample size, column D	4

### Sheet: Fig. S2F
LVEF (%)	HomTEV D6 m	HomTEV D6 f	HomTEV D13 m	HomTEV D13 f
	80.418	65.005	76	53.093
	76.122	79.838	61.198
	69.049	79.562	61.878	64.102
	67.568	74.215		52.251
	69.342	78.226	50.672	60.896
	68.733		61.998
	60.737		60.939
	69.127		55.626
Test for normal distribution
Shapiro-Wilk test	HomTEV D6 m	HomTEV D6 f	HomTEV D13 m	HomTEV D13 f
W	0.8986	0.8048	0.8794	0.8736
P value	0.2808	0.0886	0.224	0.3121
Passed normality test (alpha=0.05)?	Yes	Yes	Yes	Yes
P value summary	ns	ns	ns	ns
Number of values	8	5	7	4
Statistical significance
Table Analyzed			Table Analyzed
Column B	HomTEV D6 f		Column D	HomTEV D13 f
vs.	vs.		vs.	vs.
Column A	HomTEV D16 m		Column C	HomTEV D13 m
Unpaired t test			Unpaired t test
P value	0.1542		P value	0.4442
P value summary	ns		P value summary	ns
Significantly different (P < 0.05)?	No		Significantly different (P < 0.05)?	No
One- or two-tailed P value?	Two-tailed		One- or two-tailed P value?	Two-tailed
t, df	t=1.530, df=11		t, df	t=0.8002, df=9
How big is the difference?			How big is the difference?
Mean of column A	70.14		Mean of column C	61.19
Mean of column B	75.37		Mean of column D	57.59
Difference between means (B - A) ± SEM	5.232 ± 3.419		Difference between means (D - C) ± SEM	-3.602 ± 4.501
95% confidence interval	-2.294 to 12.76		95% confidence interval	-13.78 to 6.581
R squared (eta squared)	0.1755		R squared (eta squared)	0.06642
F test to compare variances			F test to compare variances
F, DFn, Dfd	1.120, 4, 7		F, DFn, Dfd	1.774, 6, 3
P value	0.8375		P value	0.6828
P value summary	ns		P value summary	ns
Significantly different (P < 0.05)?	No		Significantly different (P < 0.05)?	No
Data analyzed			Data analyzed
Sample size, column A	8		Sample size, column C	7
Sample size, column B	5		Sample size, column D	4
