## Supplementary material for "Titin cleavage impairs cardiac mechanical connectivity to drive diastolic failure and fibrosis": The zipped file contains eight Excel tables with the raw data and results of statistical tests for each supplementary figure.: DataS10_FigS5.xlsx

### Sheet: Fig. S5B
Rel. titin band intensity	Intact T -TEV	Intact T +TEV	Clvd A					Rel. titin band intensity	Intact T -TEV	Intact T +TEV	Clvd I
	1.58419	1.21924	1.11047						0.758798	0.206056	0.537463
	1.58138	0.771366	0.738587						1.1988	0.348837	0.711866
	1.28597	1.24402	1.05209						0.726456	0.298697	0.500114
	1.40776	1.11284	0.997539						1.74103	0.394535	0.402363
	1.61399	0.988535	0.913239						1.31661	0.420005	0.383415
	1.85514	0.970033	0.971342						1.58681	0.337551	1.11598
	1.91669	1.07387	1.01651						1.62455	0.603121	0.767032
	2.11357	1.05257	0.959727						1.57869	0.511984	0.556574
	1.85445	0.907466	0.853821						1.19404	0.457829	0.6085
	2.07414	1.01279	1.03205						1.76246	0.517659	0.976798
	2.06758	0.716423	0.863652						1.88973	0.516907	0.950211
	1.53603	1.13761	0.944454						1.50001	0.720828	0.86973
	1.80417	1.08025	1.08068						1.73253	0.712472	1.42062
	2.04374	0.857705	0.950241						1.83294	0.609639	0.792748
	2.17428	0.872948	0.793356						2.09589	0.760606	1.11823
	2.03251	0.690792	0.684158						1.87837
	1.71441	1.14529	1.13161						1.66764
	2.02408	0.852471	0.980054						1.67461
	2.03669	0.475922	0.38381						1.91109
	2.07095	1.09717	0.8961						1.60762
	1.25968	1.03209	0.803125						1.63164
	2.08798	1.08571	1.00721						1.67229
	2.04045	0.583615	0.4968						2.09869
	2.17335	0.944655	0.930513						1.97286
	1.59509	0.925564	0.848843						1.71019
	1.95206	0.997345	1.0723
	2.52563	0.617619	0.825609
	2.11632	0.78408	0.738041
Test for normal distribution								Test for normal distribution
Kolmogorov-Smirnov test	Intact T -TEV	Intact T +TEV	Clvd A					Kolmogorov-Smirnov test	Intact T -TEV	Intact T +TEV	Clvd I
KS distance	0.1889	0.1031	0.1154					KS distance	0.219	0.1107	0.1191
P value	0.0118	>0.1000	>0.1000					P value	0.0032	>0.1000	>0.1000
Passed normality test (alpha=0.05)?	No	Yes	Yes					Passed normality test (alpha=0.05)?	No	Yes	Yes
P value summary	*	ns	ns					P value summary	**	ns	ns
Number of values	28	28	28					Number of values	25	15	15
Statistical significance								Statistical significance
Ordinary one-way ANOVA - Multiple comparisons								Ordinary one-way ANOVA - Multiple comparisons
Number of families	1							Number of families	1
Number of comparisons per family	3							Number of comparisons per family	3
Alpha	0.05							Alpha	0.05
Dunn's multiple comparisons test	Mean rank diff,	Significant?	Summary	Adjusted P Value				Dunn's multiple comparisons test	Mean rank diff,	Significant?	Summary	Adjusted P Value
Intact T -TEV vs. Intact T +TEV	39.75	Yes	****	3.235e-09				Intact T -TEV vs. Intact T +TEV	30.96	Yes	****	9.836e-09
Intact T -TEV vs. Clvd A	44.25	Yes	****	3.4e-11				Intact T -TEV vs. Clvd I	20.96	Yes	***	0.000185403
Intact T +TEV vs. Clvd A	4.5	No	ns	>0.999999999999				Intact T +TEV vs. Clvd I	-10	No	ns	0.262126
Test details	Mean rank 1	Mean rank 2	Mean rank diff,	n1	n2	Z		Test details	Mean rank 1	Mean rank 2	Mean rank diff,	n1	n2	Z
Intact T -TEV vs. Intact T +TEV	70.5	30.75	39.75	28	28	6.097		Intact T -TEV vs. Intact T +TEV	42.16	11.2	30.96	25	15	5.917
Intact T -TEV vs. Clvd A	70.5	26.25	44.25	28	28	6.788		Intact T -TEV vs. Clvd I	42.16	21.2	20.96	25	15	4.006
Intact T +TEV vs. Clvd A	30.75	26.25	4.5	28	28	0.6903		Intact T +TEV vs. Clvd I	11.2	21.2	-10	15	15	1.709

### Sheet: Fig. S5C
Elastic force (%)	- TEV	+ TEV
	107.56	79.21
	104.78	93.41
	102.84	82.96
	101.34	78.42
	99.65	57.04
	92.73	75.88
	106.45	76.41
	92.54	91.6
	102.56	71.15
	88.54	61.22
	102.2	86.31
	101.47	77.78
	99	71.36
	97.02	76.99
	101.31	77.17
Test for normal distribution
Kolmogorov-Smirnov test	- TEV	+ TEV
KS distance	0.1973	0.1824
P value	>0.1000	>0.1000
Passed normality test (alpha=0.05)?	Yes	Yes
P value summary	ns	ns
Number of values	15	15
Statistical significance
Table Analyzed
Column H	+ TEV
vs.	vs.
Column G	- TEV
Paired t test
P value	2.67197e-07
P value summary	****
Significantly different (P < 0.05)?	Yes
One- or two-tailed P value?	Two-tailed
t, df	t=9.1784883, df=14
Number of pairs	15
How big is the difference?
Mean of differences (H - G)	-22.872
SD of differences	9.65114
SEM of differences	2.49191
95% confidence interval	-28.216623 to -17.527377
R squared (partial eta squared)	0.857499
How effective was the pairing?
Correlation coefficient (r)	0.289164
P value (one tailed)	0.147939
P value summary	ns
Was the pairing significantly effective?	No

### Sheet: Fig. S5D left
Force/Area (kPa)	Het	Het TEV	Wt	Wt TEV
	20.42	16.26	31.68	31.09
	61.12	53.82	31.77	27.27
	30.65	19.5	16.14	12.97
	42.59	37.53	57.5	42.02
	10.75	5.01	22.91	18.7
	30.92	30.19	12.89	13.77
	31.44	24.81	19.11	15.7
	18.66	13.71	25.31	21.23
	37.31	25.66	62.49	63.69
	71.04	68.16	11.41	9.51
			39.25	35.47
			32.94	29.36
			37.51	24.83
Test for normal distribution
Kolmogorov-Smirnov test	Het	Het TEV	Wt	Wt TEV
KS distance	0.1856	0.1849	0.1429	0.1485
P value	>0.1000	>0.1000	>0.1000	>0.1000
Passed normality test (alpha=0.05)?	Yes	Yes	Yes	Yes
P value summary	ns	ns	ns	ns
Number of values	10	10	13	13
Statistical significance
Table Analyzed
ANOVA summary
F	0.5348
P value	0.661
P value summary	ns
Significant diff. among means (P < 0.05)?	No
R squared	0.03679
Brown-Forsythe test
F (DFn, DFd)	0.1694 (3, 42)
P value	0.9164
P value summary	ns
Are SDs significantly different (P < 0.05)?	No
Bartlett's test
Bartlett's statistic (corrected)	1.035
P value	0.7928
P value summary	ns
Are SDs significantly different (P < 0.05)?	No
ANOVA table	SS	DF	MS	F (DFn, DFd)	P value
Treatment (between columns)	459.4	3	153.1	F (3, 42) = 0.5348	P=0.6610
Residual (within columns)	12026	42	286.3
Total	12486	45
Data summary
Number of treatments (columns)	4
Number of values (total)	46

### Sheet: Fig. S5D right
Norm. Δforce	Het	Wt
	0.9269	1.1354
	1.0196	0.9964
	0.7415	0.9269
	1.0196	0.8458
	0.5445	0.9501
	1.1354	1.2397
	0.9153	0.9501
	0.8458	0.9732
	0.7994	1.1818
	1.1123	0.9616
		1.0428
		1.0312
		0.7647
Test for normal distribution
Kolmogorov-Smirnov test	Het	Wt
KS distance	0.135	0.1403
P value	>0.1000	>0.1000
Passed normality test (alpha=0.05)?	Yes	Yes
P value summary	ns	ns
Number of values	10	13
Statistical significance
Table Analyzed
Column F	Wt
vs.	vs.
Column D	Het
Unpaired t test
P value	0.1615
P value summary	ns
Significantly different (P < 0.05)?	No
One- or two-tailed P value?	Two-tailed
t, df	t=1.451, df=21
How big is the difference?
Mean of column D	0.906
Mean of column F	1
Difference between means (F - D) ± SEM	0.09395 ± 0.06475
95% confidence interval	-0.04070 to 0.2286
R squared (eta squared)	0.09112
F test to compare variances
F, DFn, Dfd	1.930, 9, 12
P value	0.2863
P value summary	ns
Significantly different (P < 0.05)?	No
Data analyzed
Sample size, column D	10
Sample size, column F	13
