## Supplementary material for "Titin cleavage impairs cardiac mechanical connectivity to drive diastolic failure and fibrosis": The zipped file contains eight Excel tables with the raw data and results of statistical tests for each supplementary figure.: DataS11_FigS6.xlsx

### Sheet: Fig. S6A
		D6 Proteome	D6 Proteome	D6 Proteome	D13 Proteome	D13 Proteome	D13 Proteome
Term		Count	PValue	Fold Enrichment	Count	PValue	Fold Enrichment
GO:0005737	cytoplasm	218	1.04644e-29	2.05387	208	1.43481e-26	1.99997
GO:0005829	cytosol	161	4.59297e-23	2.17898	151	1.05435e-19	2.08569
GO:0005515	protein binding	186	1.49838e-22	1.98134	189	9.78778e-27	2.11245
GO:0030018	Z disc	27	5.508e-19	10.6473	12	4.28035e-05	4.8295
GO:0051015	actin filament binding	27	1.85292e-14	7.03518	16	4.64066e-06	4.37432
GO:0003779	actin binding	27	3.05459e-10	4.59605	17	0.000182227	3.03633
mmu04820	Cytoskeleton in muscle cells	26	2.41537e-09	4.18719	16	0.000370729	2.92253
GO:0030199	collagen fibril organization	12	5.87568e-09	11.6067	10	8.13e-07	9.73294
GO:0062023	collagen-containing extracellular matrix	24	1.2274e-08	4.30962	37	3.3942e-19	6.7807
GO:0015629	actin cytoskeleton	21	1.9455e-08	4.8176	17	7.17092e-06	3.98021
GO:0005783	endoplasmic reticulum	51	2.28251e-08	2.39461	47	5.06947e-07	2.2522
GO:0005615	extracellular space	65	3.21824e-07	1.96186	80	1.60241e-13	2.46428
GO:0048471	perinuclear region of cytoplasm	37	4.4407e-07	2.59278	36	7.61615e-07	2.57461
GO:0042383	sarcolemma	14	1.28632e-06	5.66903	13	6.12621e-06	5.37241
GO:0032991	protein-containing complex	37	3.06408e-06	2.38248	38	7.26505e-07	2.49722
GO:0007015	actin filament organization	13	1.0577e-05	5.09323	11	0.000246	4.3367
GO:0044877	protein-containing complex binding	29	1.74532e-05	2.51142	23	0.00177651	2.08992
GO:0030036	actin cytoskeleton organization	15	4.54356e-05	3.82113	15	4.54356e-05	3.82113
GO:0019899	enzyme binding	22	4.73268e-05	2.81071	18	0.00149592	2.41293
GO:0042802	identical protein binding	60	5.39919e-05	1.717	67	7.42357e-08	2.01174
GO:0005509	calcium ion binding	29	5.62838e-05	2.35039	37	3.49533e-09	3.14647
GO:0043025	neuronal cell body	27	5.97613e-05	2.43868	25	0.000273643	2.3045
GO:0005524	ATP binding	48	6.66915e-05	1.84689	47	4.1939e-05	1.89747
GO:0030864	cortical actin cytoskeleton	8	0.00010891	7.31329	7	0.000701729	6.5308
GO:0015031	protein transport	21	0.000109383	2.73098	21	0.0001	2.74812
GO:0007010	cytoskeleton organization	11	0.000135667	4.66387	9	0.00251884	3.83984
GO:0005739	mitochondrion	52	0.00015639	1.7305	47	0.00181496	1.59629
GO:0046872	metal ion binding	71	0.000170278	1.56395	64	0.00152764	1.47919
GO:0043065	positive regulation of apoptotic process	18	0.000297627	2.79258	21	8.36e-06	3.27846
GO:0009986	cell surface	29	0.000366176	2.09797	30	0.000114342	2.21497
mmu04145	Phagosome	15	0.000379512	3.06251	13	0.00126116	3.01036
GO:0005884	actin filament	9	0.000387591	5.12276	8	0.00172691	4.64726
GO:0005794	Golgi apparatus	36	0.000402224	1.89864	44	3.39395e-07	2.36831
GO:0031012	extracellular matrix	14	0.000449448	3.23634	17	6.50877e-06	4.01071
GO:0106310	protein serine kinase activity	17	0.000522482	2.7594	15	0.00253356	2.55467
GO:0030175	filopodium	8	0.000695908	5.42334	8	0.000617281	5.53493
GO:0030027	lamellipodium	12	0.000740561	3.48085	12	0.000628417	3.55247
GO:0005201	extracellular matrix structural constituent	8	0.00076121	5.34006	13	1.9165e-08	9.10497
GO:0030198	extracellular matrix organization	11	0.00085352	3.70068	10	0.00299162	3.38537
GO:0005764	lysosome	15	0.00132635	2.7342	20	2.38667e-06	3.72061
GO:0005518	collagen binding	7	0.00143424	5.69667	8	0.000168818	6.83113
GO:0005178	integrin binding	10	0.00146385	3.76001	12	5.13096e-05	4.73423
GO:0005576	extracellular region	42	0.00149747	1.67264	58	3.45106e-09	2.35737
GO:0030426	growth cone	11	0.00160295	3.40349	12	0.000365279	3.7893
GO:0019904	protein domain specific binding	15	0.00174114	2.66007	14	0.00313963	2.605
GO:0005634	nucleus	127	0.0017611	1.27964	153	1.79572e-09	1.57334
GO:0045087	innate immune response	19	0.00205507	2.27494	21	0.000296	2.53019
GO:0005525	GTP binding	16	0.00273889	2.43726	15	0.00444469	2.39746
GO:0016567	protein ubiquitination	17	0.00453779	2.23427	18	0.00172415	2.38054
